# Loss of Resf1 reduces the efficiency of embryonic stem cell self-renewal and germline entry

**DOI:** 10.1101/2021.05.25.445589

**Authors:** Matúš Vojtek, Ian Chambers

## Abstract

Retroelement silencing factor 1 (RESF1) interacts with the key regulators of mouse embryonic stem cells (ESCs) OCT4 and NANOG, and its absence results in sterility of mice. However, the function of RESF1 in ESCs and germ line specification is poorly understood. In this study, we used *Resf1* knockout cell lines to determine the requirements of RESF1 for ESCs self-renewal and for *in vitro* specification of ESCs into primordial germ cell-like cells (PGCLCs). We found that deletion of *Resf1* in ESCs cultured in serum and LIF reduces self-renewal potential whereas episomal expression of RESF1 has a modest positive effect on ESC self-renewal. In addition, RESF1 is not required for the capacity of NANOG and its downstream target ESRRB to drive self-renewal in the absence of LIF. However, *Resf1* deletion reduces efficiency of PGCLC differentiation *in vitro*. These results identify Resf1 as a novel player in the regulation of pluripotent stem cells and germ cell specification.
