## Supplementary material for "Loss of Resf1 reduces the efficiency of embryonic stem cell self-renewal and germline entry": Supplemetary Table 1

### Sheet: Antibodies
Target	Dilution (v/v)	Species	Source	Comment
Nanog	1:250	Rabbit (polyclonal)	Bethyl (A300397A)	Primary antibody for immunostaining
Nanog	1:500	Rat (monoclonal)	eBioscience (14-5761-80)	Primary antibody for immunostaining
v5	1:250	Mouse (monoclonal)	eBioscience (14-6796-80)	Primary antibody for immunostaining
Flag	1:500	Mouse (monoclonal)	Sigma (F1804)	Primary antibody for immunostaining
Flag	1:5,000	Mouse (monoclonal)	Sigma (F3165)	Primary antibody for western blot
Nanog	1:1,000	Rabbit (monoclonal)	Bethyl (A300-397A)	Primary antibody for western blot
Esrrb	1:1,000	Mouse (monoclonal)	R&D (PP-H6707-00)	Primary antibody for western blot
b-actin-HRP	1:10,000	Mouse (monoclonal)	Abcam (ab2027)	Primary antibody for western blot
Lamin B1	1:5,000	Rabbit (polyclonal)	Abcam (ab16048)	Primary antibody for western blot
Rabbit IgG 680 RD	1:1,000	Donkey	LI-COR (926-68073)	Secondary antibody for western blot
Mouse IgG 800 CW	1:1,000	Donkey	LI-COR (926-32212)	Secondary antibody for western blot

### Sheet: Primers
Genotyping primers
Name	Sequence (5' -> 3')	Comment
A_F	GATCTGGGGCAAGCTGGATT	Genotyping primer: WT Resf1
A_R	TCCATGTTGGTGGCTCGAAA	Genotyping primer: WT Resf1
B_F	TCGGAAAAAGTCTCCTGCCC	Genotyping primer: KO Resf1
B_R	TGGTTGAGACAAGGCCACTC	Genotyping primer: KO Resf1
Rv5_geno-F	TGAGAAGAGAAGCAGAAGCCTC	Genotyping primer: Resf1-v5 knockin
Rv5_geno-R	AGCCCCAGTCAAACAACCAA	Genotyping primer: Resf1-v5 knockin
Oligos for gRNA cloning
Name	Sequence (5' -> 3')	Comment
gRNA1_F	CACCTACCCTATTAATAAACCTTC	Oligo used to clone gRNA into eSpCas9 plasmid for Resf1 KO
gRNA1_R	AAACGAAGGTTTATTAATAGGGTA	Oligo used to clone gRNA into eSpCas9 plasmid for Resf1 KO
gRNA2_F	CACCTGTTCAGTAAGTTGCTTAAC	Oligo used to clone gRNA into eSpCas9 plasmid for Resf1 KO
gRNA2_R	AAACGTTAAGCAACTTACTGAACA	Oligo used to clone gRNA into eSpCas9 plasmid for Resf1 KO
gRNA3_F	CACCAGGGAAGCAGTAGGCTTACT	Oligo used to clone gRNA into eSpCas9 plasmid for Resf1 KO
gRNA3_R	AAACAGTAAGCCTACTGCTTCCCT	Oligo used to clone gRNA into eSpCas9 plasmid for Resf1 KO
gRNA4_F	CACCCTCAGGGTAGGCTTTTTATA	Oligo used to clone gRNA into eSpCas9 plasmid for Resf1 KO
gRNA4_R	AAACTATAAAAAGCCTACCCTGAG	Oligo used to clone gRNA into eSpCas9 plasmid for Resf1 KO
gRNA5_F	CACCCAAACTGGCGCAGTGCAAAA	Oligo used to clone gRNA into eSpCas9 plasmid for Resf1 KO
gRNA5_R	AAACTTTTGCACTGCGCCAGTTTG	Oligo used to clone gRNA into eSpCas9 plasmid for Resf1 KO
gRNA6_F	CACCGAAGTGACTAGCAGATCATG	Oligo used to clone gRNA into eSpCas9 plasmid for Resf1 KO
gRNA6_R	AAACCATGATCTGCTAGTCACTTC	Oligo used to clone gRNA into eSpCas9 plasmid for Resf1 KO
gRNA7_F	CACCATACTGTGTAGTTAGTACTC	Oligo used to clone gRNA into eSpCas9 plasmid for Resf1 KO
gRNA7_R	AAACGAGTACTAACTACACAGTAT	Oligo used to clone gRNA into eSpCas9 plasmid for Resf1 KO
gRNA8_F	CACCCAGGTGTATATCATAGCACC	Oligo used to clone gRNA into eSpCas9 plasmid for Resf1 KO
gRNA8_R	AAACGGTGCTATGATATACACCTG	Oligo used to clone gRNA into eSpCas9 plasmid for Resf1 KO
gRNA_Resf1_STOP_F	CACCACTTCCTGGGACTATTTAAC	Oligo used to clone gRNA into eSpCas9 plasmid for Resf1 knock-in
gRNA_Resf1_STOP_R	AAACGTTAAATAGTCCCAGGAAGT	Oligo used to clone gRNA into eSpCas9 plasmid for Resf1 knock-in
qPCR primers
Name	Forward primer (5' -> 3')	Reverse primer (5' -> 3')
Tbp	GGGGAGCTGTGATGTGAAGT	CCAGGAAATAATTCTGGCTCA
Pou5f1	CCCCAATGCCGTGAAGTTG	TCAGCAGCTTGGCAAACTGTT
Pou3f1	CCATCGAGGTGGGTGTCAAA	CCTCCTTCTCCAGTTGCAGG
Nanog	AGGATGAAGTGCAAGCGGTG	TGCTGAGCCCTTCTGAATCAG
Esrrb	CGATTCATGAAATGCCTCAA	CCTCCTCGAACTCGGTCA
Rex1	CAGCTCCTGCACACAGAAGA	ACTGATCCGCAAACACCTG
Fgf5	AAAACCTGGTGCACCCTAGA	CATCACATTCCCGAATTAAGC
Otx2	GACCCGGTACCCAGACATC	GCTCTTCGATTCTTAAACCATACC
Blimp1	CCCCTCATCGGTGAAGTCTA	TGGTGGAACTCCTCTCTGGA
Prdm14	TCAATTCACTCCCGAAGTACCA	CCGGGGATGGCAGAAGTAAA
Ap2g	ATCCCTCACCTCTCCTCTCC	CCAGATGCGAGTAATGGTCGG
Resf1	CCCTACAAGGACAAAGATGCCT	TCATCTGCACTGAGGCTTCT
